# Genome-wide DNA methylation profiles in smoking discordant and concordant monozygotic twin pairs

**DOI:** 10.1101/2022.08.17.504357

**Authors:** Jenny van Dongen, Gonneke Willemsen, BIOS Consortium, Eco J.C. de Geus, Dorret I. Boomsma, Michael C. Neale

**Affiliations:** Department of Biological Psychology, Vrije Universiteit Amsterdam, Amsterdam, The Netherlands; Amsterdam Public Health Research Institute, Amsterdam, The Netherlands; Amsterdam Reproduction and Development (AR&D) Research Institute, Amsterdam, The Netherlands; Biobank-based Integrative Omics Study Consortium; Virginia Institute for Psychiatric and Behavioral Genetics, Virginia Commonwealth University, Richmond, USA

**Keywords:** Cigarettes, EWAS, twin study, addiction, causality, epigenetic, smoke, Netherlands Twin Register

## Abstract

Smoking-associated DNA methylation levels identified through epigenome-wide association studies (EWAS) are generally ascribed to smoking-reactive mechanisms, but the contribution of a shared genetic predisposition to smoking and DNA methylation levels is typically not accounted for. We exploited a strong within-family design, i.e., the discordant monozygotic twin design, to study reactiveness of DNA methylation in blood cells to smoking and reversibility of methylation patterns upon quitting smoking. Illumina HumanMethylation450 BeadChip data were available for 769 monozygotic twin pairs (mean age=36 years,range=18-78, 70% female), including pairs discordant or concordant for current or former smoking. In pairs discordant for current smoking, 13 differentially methylated CpGs were found between current smoking twins and their genetically identical co-twin who never smoked. Top sites include multiple CpGs in *CACNA1D and GNG12*, which encode subunits of a calcium voltage-gated channel and G protein, respectively. These proteins interact with the nicotinic acetylcholine receptor, suggesting that methylation levels at these CpGs might be reactive to nicotine exposure. All 13 CpGs have been previously associated with smoking in unrelated individuals and data from monozygotic pairs discordant for former smoking indicated that methylation patterns are to a large extent reversible upon smoking cessation. We further showed that differences in smoking level exposure for monozygotic twins who are both current smokers but differ in the number of cigarettes they smoke are reflected in their DNA methylation profiles. In conclusion, by analysing data from monozygotic twins, we robustly demonstrate that DNA methylation level in human blood cells is reactive to cigarette smoking.
