## Additional file 3 for "Genome-wide DNA methylation profiles in smoking discordant and concordant monozygotic twin pairs"

### Sheet: Additional File 3
IlmnID	CHR	MAPINFO	UCSC_RefGene_Name	UCSC_RefGene_Group	Genome_Build	nearest gene	MeanDifference	p-value	X95confint_L	X95confint_H	statistic
cg05575921	5	373378	AHRR	Body	37	AHRR	0.113	2.11e-12	0.087	0.139	8.643
cg01940273	2	233284934			37	ALPPL2	0.048	9.55e-11	0.035	0.06	7.71
cg07339236	20	50312490	ATP9A	Body	37	ATP9A	0.032	2.04e-09	0.023	0.041	6.96
cg21161138	5	399360	AHRR	Body	37	AHRR	0.037	2.22e-09	0.026	0.048	6.94
cg21566642	2	233284661			37	ALPPL2	0.056	2.35e-09	0.04	0.072	6.943
cg12806681	5	368394	AHRR	Body	37	AHRR	0.019	5.5e-09	0.013	0.024	6.715
cg08709672	1	206224334	AVPR1B;AVPR1B	5'UTR;1stExon	37	AVPR1B	0.024	3.26e-08	0.017	0.032	6.274
cg21733098	12	127931219			37	FLJ37505	0.026	3.32e-08	0.018	0.034	6.269
cg03991871	5	368447	AHRR	Body	37	AHRR	0.026	4.63e-08	0.018	0.035	6.186
cg25648203	5	395444	AHRR	Body	37	AHRR	0.024	8.95e-08	0.016	0.032	6.044
