## Additional file 4 for "Genome-wide DNA methylation profiles in smoking discordant and concordant monozygotic twin pairs"

### Sheet: Sheet1
cgid	r	p-value
cg05575921	-0.278424	0.027136
cg21566642	-0.162124	0.211917
cg05951221	-0.256193	0.0426922
cg01940273	-0.186791	0.142688
cg13411554	-0.110134	0.390187
cg01901332	-0.144373	0.258937
cg21161138	-0.104348	0.415716
cg00336149	-0.0146877	0.909038
cg22132788	0.0513656	0.689303
cg21188533	-0.0102076	0.936715
cg09935388	-0.204322	0.108213
cg25648203	-0.123829	0.337617
cg19089201	0.0521822	0.68462
