## Additional file 5 for "Genome-wide DNA methylation profiles in smoking discordant and concordant monozygotic twin pairs"

### Sheet: Additional File 5
Trait	Odds Ratio	p Value	DMC	Background
educational attainment	15917.941	7.84e-254	12	72
lung cancer risk	16384	7.88e-254	7	16
IgG glycosylation	4503599627370496	5.94e-246	6	7
HIV frailty	4231.131	3.05e-215	9	229
perinatal polychlorinated biphenyls and polychlorinated dibenzofurans exposure	9328.714	7.81e-167	5	20
smoking cessation	3874.254	4.15e-130	17	948
smoking	Inf	3.06e-112	20	20798
metabolic trait	7920.688	6.04e-109	4	27
maternal smoking	272.436	6.36e-95	10	6153
cardiovascular risk	13083.262	6.49e-95	3	8
cognitive function	1438.956	2.25e-94	8	391
lung function	3095.765	1.16e-84	9	105
lung carcinoma	3022.399	5.68e-74	5	56
poverty status	1901.096	1.72e-64	3	80
wellbeing	7113.241	2.34e-47	1	6
alcohol consumption	241.101	3.73e-43	8	1816
blood protein biomarker levels	448.096	1.08e-24	2	168
psoriasis	56.89	4.58e-19	5	4138
aging	25.137	2e-18	10	31184
mortality	46.807	7.03e-15	5	3951
estimated glomerular filtration rate (eGFR)	202.527	4.26e-14	1	243
systemic lupus erythematosus (SLE)	23.636	7.92e-11	4	7848
orofacial cleft	113.095	2.79e-09	1	373
fetal alcohol spectrum disorder (FASD)	85.606	1.09e-08	1	571
Alzheimer's disease (AD)	44.785	1.87e-08	1	1392
atopy	16.127	1.33e-06	2	6198
Kabuki syndrome (KS)	31.297	1.56e-06	2	1891
oral squamous cell carcinoma (OSCC)	10.633	1.82e-06	3	14095
birth weight	44.093	4.32e-06	2	973
maternal hypertensive disorders in pregnancy	43.356	4.5e-06	1	922
Nicolaides–Baraitser syndrome (NCBRS)	69.701	1.74e-05	1	356
prostate cancer	13.219	2.13e-05	3	7047
colorectal cancer	9.204	0.000467	2	8207
ankylosing spondylitis	63.059	0.000573	1	222
follicular thyroid carcinoma	9.513	0.0014	1	5575
polychlorinated biphenyls (PCBs) exposure	30.397	0.0024	1	673
down syndrome	5.393	0.00452	2	14649
allergic asthma	16.162	0.00811	1	1235
