## Additional file 6 for "Genome-wide DNA methylation profiles in smoking discordant and concordant monozygotic twin pairs"

### Sheet: Additional File 6
Pathway	Description	p Value	FDR	DMG	Background
hsa04728	Dopaminergic synapse	0.000122	0.0425	3	131
hsa04010	MAPK signaling pathway	0.00125	0.135	3	294
hsa04929	GnRH secretion	0.00145	0.135	2	64
hsa04726	Serotonergic synapse	0.00224	0.135	2	113
hsa04727	GABAergic synapse	0.00243	0.135	2	89
hsa05032	Morphine addiction	0.00328	0.135	2	91
hsa04713	Circadian entrainment	0.00347	0.135	2	97
hsa04926	Relaxin signaling pathway	0.00374	0.135	2	129
hsa04723	Retrograde endocannabinoid signaling	0.0038	0.135	2	140
hsa04928	Parathyroid hormone synthesis, secretion and action	0.00396	0.135	2	106
hsa04725	Cholinergic synapse	0.00449	0.135	2	112
hsa04724	Glutamatergic synapse	0.00466	0.135	2	114
hsa04062	Chemokine signaling pathway	0.00518	0.138	2	192
hsa05207	Chemical carcinogenesis - receptor activation	0.00694	0.172	2	211
Highlighted rows are significant at a false discovery rate of 5%
