## Additional file 7 for "Genome-wide DNA methylation profiles in smoking discordant and concordant monozygotic twin pairs"

### Sheet: Additional File 7
Ontology Type	Term	p Value	FDR	DMG	Background
BP	regulation of hormone levels(GO:0010817)	0.000189	1	4	526
BP	cell gliding(GO:0071976)	0.000191	1	1	1
BP	T cell meandering migration(GO:0120117)	0.000191	1	1	1
BP	regulation of insulin secretion(GO:0050796)	0.000308	1	3	175
BP	regulation of peptide hormone secretion(GO:0090276)	0.000441	1	3	207
BP	insulin secretion(GO:0030073)	0.000455	1	3	206
MF	V2 vasopressin receptor binding(GO:0031896)	0.000542	1	1	1
BP	regulation of hormone secretion(GO:0046883)	0.000679	1	3	264
BP	negative regulation of NF-kappaB transcription factor activity(GO:0032088)	0.000684	1	2	85
BP	peptide hormone secretion(GO:0030072)	0.000688	1	3	249
BP	G protein-coupled receptor signaling pathway(GO:0007186)	0.000782	1	4	1287
MF	vasopressin receptor binding(GO:0031893)	0.000861	1	1	3
BP	regulation of insulin secretion involved in cellular response to glucose stimulus(GO:0061178)	0.000915	1	2	57
BP	hormone secretion(GO:0046879)	0.00111	1	3	310
MF	alpha-1A adrenergic receptor binding(GO:0031691)	0.00114	1	1	2
MF	follicle-stimulating hormone receptor binding(GO:0031762)	0.00114	1	1	2
BP	follicle-stimulating hormone signaling pathway(GO:0042699)	0.00114	1	1	4
BP	insulin secretion involved in cellular response to glucose stimulus(GO:0035773)	0.00116	1	2	64
BP	hormone transport(GO:0009914)	0.00116	1	3	320
MF	alpha-1B adrenergic receptor binding(GO:0031692)	0.00129	1	1	3
CC	cochlear hair cell ribbon synapse(GO:0098683)	0.00175	1	1	1
BP	regulation of protein secretion(GO:0050708)	0.00219	1	3	465
BP	positive regulation of interleukin-6-mediated signaling pathway(GO:0070105)	0.00222	1	1	2
BP	regulation of peptide secretion(GO:0002791)	0.00257	1	3	493
BP	regulation of interleukin-6-mediated signaling pathway(GO:0070103)	0.00259	1	1	13
CC	plasma membrane part(GO:0044459)	0.0026	1	6	2769
BP	negative regulation of calcidiol 1-monooxygenase activity(GO:0010956)	0.00264	1	1	3
MF	coreceptor activity involved in canonical Wnt signaling pathway(GO:1904928)	0.0028	1	1	3
BP	negative regulation of vitamin D biosynthetic process(GO:0010957)	0.003	1	1	5
BP	negative regulation of vitamin metabolic process(GO:0046137)	0.003	1	1	6
MF	voltage-gated calcium channel activity involved SA node cell action potential(GO:0086059)	0.00376	1	1	2
BP	signal release(GO:0023061)	0.00379	1	3	459
BP	protein secretion(GO:0009306)	0.00382	1	3	580
BP	cellular response to glucose stimulus(GO:0071333)	0.00386	1	2	132
BP	negative regulation of DNA-binding transcription factor activity(GO:0043433)	0.00387	1	2	166
BP	regulation of histone modification(GO:0031056)	0.00389	1	2	142
MF	arrestin family protein binding(GO:1990763)	0.00399	1	1	9
BP	cellular response to hexose stimulus(GO:0071331)	0.004	1	2	134
BP	cellular response to monosaccharide stimulus(GO:0071326)	0.00402	1	2	135
BP	cellular response to carbohydrate stimulus(GO:0071322)	0.00437	1	2	143
BP	regulation of calcidiol 1-monooxygenase activity(GO:0060558)	0.0045	1	1	7
BP	peptide secretion(GO:0002790)	0.00457	1	3	613
CC	Wnt-Frizzled-LRP5/6 complex(GO:1990851)	0.00472	1	1	4
BP	regulation of vitamin D biosynthetic process(GO:0060556)	0.00485	1	1	9
BP	regulation of chromatin organization(GO:1902275)	0.00488	1	2	184
BP	positive regulation of histone H4 acetylation(GO:0090240)	0.00496	1	1	7
BP	vitamin D biosynthetic process(GO:0042368)	0.00519	1	1	12
BP	cellular glucose homeostasis(GO:0001678)	0.00541	1	2	151
BP	bone marrow development(GO:0048539)	0.00551	1	1	8
BP	positive regulation of presynaptic cytosolic calcium concentration(GO:0099533)	0.00578	1	1	4
MF	voltage-gated calcium channel activity involved in positive regulation of presynaptic cytosolic calcium levels(GO:0099635)	0.00578	1	1	4
BP	induction of synaptic vesicle exocytosis by positive regulation of presynaptic cytosolic calcium ion concentration(GO:0099703)	0.00578	1	1	4
BP	fat-soluble vitamin biosynthetic process(GO:0042362)	0.00583	1	1	15
BP	regulation of protein transport(GO:0051223)	0.00594	1	3	689
BP	G protein-coupled receptor internalization(GO:0002031)	0.00603	1	1	15
CC	G-protein beta/gamma-subunit complex(GO:0031680)	0.00607	1	1	11
BP	positive regulation of smooth muscle cell apoptotic process(GO:0034393)	0.00608	1	1	20
BP	secretion by cell(GO:0032940)	0.00642	1	4	1504
BP	positive regulation of transcription by RNA polymerase II(GO:0045944)	0.00666	1	4	1187
BP	regulation of peptide transport(GO:0090087)	0.00666	1	3	719
MF	voltage-gated calcium channel activity involved in regulation of presynaptic cytosolic calcium levels(GO:0099626)	0.00672	1	1	7
BP	negative regulation of catalytic activity(GO:0043086)	0.00696	1	3	798
BP	regulation of atrial cardiac muscle cell membrane repolarization(GO:0060372)	0.00712	1	1	8
BP	regulation of vitamin metabolic process(GO:0030656)	0.00717	1	1	13
BP	negative regulation of hormone biosynthetic process(GO:0032353)	0.00718	1	1	10
BP	negative regulation of hormone metabolic process(GO:0032351)	0.00718	1	1	11
MF	angiotensin receptor binding(GO:0031701)	0.0073	1	1	8
BP	regulation of establishment of protein localization(GO:0070201)	0.00731	1	3	736
CC	plasma membrane protein complex(GO:0098797)	0.00736	1	3	563
BP	response to glucose(GO:0009749)	0.00751	1	2	196
BP	retinal blood vessel morphogenesis(GO:0061304)	0.00755	1	1	6
BP	negative regulation of alcohol biosynthetic process(GO:1902931)	0.00757	1	1	16
BP	endocytosis(GO:0006897)	0.00771	1	3	706
MF	phosphate ion binding(GO:0042301)	0.00771	1	1	12
BP	response to hexose(GO:0009746)	0.00776	1	2	201
MF	AP-2 adaptor complex binding(GO:0035612)	0.00777	1	1	7
BP	cellular response to stimulus(GO:0051716)	0.00782	1	8	7297
BP	response to monosaccharide(GO:0034284)	0.00789	1	2	206
MF	voltage-gated calcium channel activity involved in regulation of cytosolic calcium levels(GO:0099511)	0.008	1	1	9
BP	membrane depolarization during SA node cell action potential(GO:0086046)	0.00844	1	1	5
BP	cellular chemical homeostasis(GO:0055082)	0.00849	1	3	803
BP	vitamin biosynthetic process(GO:0009110)	0.00856	1	1	24
BP	secretion(GO:0046903)	0.00858	1	4	1639
BP	regulation of secretion by cell(GO:1903530)	0.0087	1	3	744
BP	negative regulation of interleukin-8 production(GO:0032717)	0.0087	1	1	23
BP	desensitization of G protein-coupled receptor signaling pathway(GO:0002029)	0.00903	1	1	19
BP	negative adaptation of signaling pathway(GO:0022401)	0.00903	1	1	19
BP	adaptation of signaling pathway(GO:0023058)	0.00904	1	1	20
BP	negative regulation of monooxygenase activity(GO:0032769)	0.00923	1	1	19
BP	response to carbohydrate(GO:0009743)	0.00937	1	2	229
BP	retina vasculature morphogenesis in camera-type eye(GO:0061299)	0.0095	1	1	10
MF	voltage-gated calcium channel activity involved in cardiac muscle cell action potential(GO:0086007)	0.00952	1	1	5
BP	response to oxygen-containing compound(GO:1901700)	0.00983	1	4	1618
BP	regulation of histone H4 acetylation(GO:0090239)	0.00996	1	1	13
