## Additional file 1 for "Genome-wide DNA methylation profiles in smoking discordant and concordant monozygotic twin pairs"

### Sheet: Sheet1
Analysis	N twin pairs	N methylation sites	Inflation	Bias
Discordant pairs (current & never smoker)	53	411169	1.03737	0.0254252
Discordant pairs (former & never smoker)	72	411169	0.959839	-0.102954
Discordant pairs (former & current smoker)	66	411169	0.931141	0.220719
Concordant pairs (current smokers)	83	411169	0.948954	-0.28636
Concordant pairs (former smokers)	88	411169	0.948901	-0.286291
Concordant pairs (never smokers)	406	411169	1.01998	-0.0678301
The R package Bacon was used to obtain Bayesian estimates of bias and inflation.
