## Additional file 2 for "Genome-wide DNA methylation profiles in smoking discordant and concordant monozygotic twin pairs"

### Sheet: Sheet1
					Current smoking discordant pairs					Former smoking discordant pairs (former/current)					Former smoking discordant pairs (former/never)
IlmnID	CHR	MAPINFO	Gene	Nearest gene	Mean Difference	pvalue	X95confint_L	X95confint_H	T-statistic	Mean Difference	pvalue	X95confint_L	X95confint_H	T-statistic	Mean Difference	pvalue	X95confint_L	X95confint_H	T-Statistic
cg05575921	5	373378	AHRR	AHRR	0.132	4.87e-11	0.1	0.165	8.265	0.112803	2.11481e-12	0.0867368	0.138869	8.64281	0.027	0.000326	0.013	0.041	3.778
cg21566642	2	233284661		ALPPL2	0.092	1.47e-10	0.069	0.115	7.96	0.0556164	2.34549e-09	0.0396129	0.0716199	6.94264	0.033	3.23e-06	0.02	0.046	5.067
cg05951221	2	233284402		ALPPL2	0.066	1.84e-09	0.048	0.084	7.27	0.0313284	4.38829e-05	0.0170491	0.0456078	4.38166	0.026	4.58e-06	0.016	0.037	4.964
cg01940273	2	233284934		ALPPL2	0.06	2.05e-09	0.044	0.077	7.24	0.047857	9.55287e-11	0.0354607	0.0602532	7.71017	0.018	0.000128	0.009	0.027	4.052
cg13411554	3	53700276	CACNA1D	CACNA1D	-0.038	6.02e-09	-0.049	-0.027	-6.947	-0.0212869	7.56067e-05	-0.031345	-0.0112287	-4.22669	-0.007	0.102438	-0.016	0.002	-1.655
cg01901332	11	75031054	ARRB1	ARRB1	0.025	8.02e-09	0.018	0.033	6.868	0.019922	8.10509e-06	0.0117152	0.0281288	4.84806	0.006	0.158426	-0.002	0.013	1.425
cg21161138	5	399360	AHRR	AHRR	0.046	1.85e-08	0.032	0.059	6.642	0.0370788	2.21752e-09	0.026408	0.0477497	6.9396	0.002	0.642601	-0.006	0.009	0.466
cg00336149	3	53700195	CACNA1D	CACNA1D	-0.027	2.03e-08	-0.035	-0.019	-6.615	-0.0183155	3.45277e-06	-0.0255207	-0.0111104	-5.07675	-0.002	0.60223	-0.008	0.005	-0.524
cg22132788	7	45002486	MYO1G	MYO1G	-0.056	2.36e-08	-0.073	-0.039	-6.596	-0.0305018	8.80122e-07	-0.041694	-0.0193096	-5.44436	-0.011	0.004549	-0.019	-0.004	-2.93
cg21188533	3	53700263	CACNA1D	CACNA1D	-0.036	3.9e-08	-0.047	-0.025	-6.437	-0.0300116	4.86541e-06	-0.0420344	-0.0179888	-4.98531	-0.006	0.235747	-0.015	0.004	-1.196
cg09935388	1	92947588	GFI1	GFI1	0.052	4.11e-08	0.035	0.068	6.423	0.0399809	2.31953e-07	0.0261627	0.0537991	5.77842	0.002	0.605231	-0.006	0.01	0.519
cg25648203	5	395444	AHRR	AHRR	0.035	5.32e-08	0.024	0.046	6.353	0.0242527	8.94561e-08	0.0162335	0.0322718	6.04365	0.002	0.480198	-0.004	0.008	0.71
cg19089201	7	45002287	MYO1G	MYO1G	-0.04	7.47e-08	-0.053	-0.028	-6.26	-0.0205859	2.505e-05	-0.029644	-0.0115277	-4.53877	-0.007	0.130649	-0.017	0.002	-1.529
